# The response network of HSP70 defines vulnerabilities in cancer cells with the inhibited proteasome

**DOI:** 10.1101/2021.11.16.468807

**Authors:** Magdalena Oroń, Marcin Grochowski, Akanksha Jaiswar, Justyna Legierska, Kamil Jastrzębski, Magdalena Nowak-Niezgoda, Małgorzata Kołos, Wojciech Kaźmierczak, Tomasz Olesiński, Małgorzata Lenarcik, Magdalena Cybulska, Michał Mikuła, Alicja Żylicz, Marta Miączyńska, Katherina Zettl, Jacek R. Wiśniewski, Dawid Walerych

**Affiliations:** Mossakowski Medical Research Institute PAS, Warsaw, Poland; International Institute of Molecular and Cell Biology, Warsaw, Poland; Central Clinical Hospital of Ministry of Interior and Administration, Warsaw, Poland; National Center of Oncology, Warsaw, Poland; Max Planck Institute of Biochemistry, Martinsried, Germany

**Keywords:** HSP70, proteasome, carfilzomib, proteomics, cancer

## Abstract

Human neoplasias are often addicted to the proteasome machinery. However, cancers have evolved efficient response mechanisms to overcome proteasome inhibition with bortezomib and carfilzomib - drugs approved for multiple myeloma treatment. To understand these responses we investigated proteome changes upon the proteasome inhibition with carfilzomib - in multiple myeloma, normal fibroblasts, and cancers of lung, colon, and pancreas. A pathway-oriented siRNA screen based on the proteomics results showed that molecular chaperones, autophagy- and endocytosis-related proteins are cancer-specific vulnerabilities combined with carfilzomib. Targeting of HSPA1A/B (HSP70 family chaperones) most specifically sensitized cancer cells and patient-derived organoids to the proteasome inhibition. A high level of HSPA1A/B mRNA correlated with a low proteasome activity in cancer patient tissues and is a risk factor in cancer patients with a low proteasome expression. Mechanistically, HSPA1A/B governed autophagy, unfolded protein response, endocytic trafficking, and chaperoned the proteasome machinery, suppressing the effect of the proteasome inhibition, but did not control the NRF1/2-driven proteasome subunit transcriptional bounce-back. Consequently, downregulation of NRF1 most specifically decreased the viability of cancer cells with the inhibited proteasome and HSP70.
