## Supplementary material for "The response network of HSP70 defines vulnerabilities in cancer cells with the inhibited proteasome": Table S1

### Sheet: Vaibility at nM CFZ
Cell lines:	RPMI-8226	H-929	CAPAN-2	PANC-1	H-23	H-1299	DLD-1	RKO	FIB-1	FIB-2
[Inhibitor] vs. normalized response -- Variable slope [2]
Best-fit values
IC50	11.97	8.735	207.2	194	97.54	66.24	326.2	211.3	512.3	424.4
HillSlope	-1.586	-4.006	-2.277	-2.618	-1.489	-0.649	-1.872	-1.487	-0.6139	-0.9994
logIC50	1.078	0.9413	2.316	2.288	1.989	1.821	2.513	2.325	2.71	2.628
95% CI (profile likelihood)
IC50	8.950 to 15.45	7.467 to 9.985	191.9 to 222.4	182.3 to 205.6	89.11 to 107.0	55.73 to 78.35	232.3 to 895.1	155.8 to 396.3	356.9 to 905.5	295.3 to 840.5
HillSlope	-2.594 to -0.8879	??? to -2.659	-2.760 to -1.794	-3.138 to -2.098	-1.731 to -1.276	-0.7993 to -0.5055	-5.808 to -0.8805	-2.601 to -0.8114	-0.7741 to -0.4669	-1.431 to -0.6672
logIC50	0.9518 to 1.189	0.8732 to 0.9993	2.283 to 2.347	2.261 to 2.313	1.950 to 2.029	1.746 to 1.894	2.366 to 2.952	2.192 to 2.598	2.553 to 2.957	2.470 to 2.925
Goodness of Fit
Degrees of Freedom	16	16	7	7	13	13	13	13	13	13
R squared	0.7912	0.9322	0.9178	0.9262	0.9797	0.9736	0.6634	0.7386	0.9456	0.8693
Sum of Squares	3709	2166	321.1	342.6	225.7	217	979.7	1765	131.5	293.4
Sy.x	15.23	11.64	6.773	6.996	4.167	4.086	8.681	11.65	3.181	4.751
Constraints
IC50	IC50 > 0	IC50 > 0	IC50 > 0	IC50 > 0	IC50 > 0	IC50 > 0	IC50 > 0	IC50 > 0	IC50 > 0	IC50 > 0
Number of points
# of X values	19	19	16	16	20	20	20	20	20	20
# Y values analyzed	18	18	9	9	15	15	15	15	15	15
Proteasome activity at viability IC50	57.3976	21.381	98.7434	98.7514	97.374	70.4322	99.6539	68.5302	93.6269	98.6654

### Sheet: Prot. activity at nM CFZ
Cell lines:	RPMI-8226	H-929	CAPAN-2	PANC-1	H-23	H-1299	DLD-1	RKO	FIB-1	FIB-2
[Inhibitor] vs. normalized response -- Variable slope
Best-fit values
IC50	9.919	12.09	30.48	36.54	8.617	17.39	15.84	125.2	6.434	5.726
HillSlope	-2.492	-2.979	-0.8321	-0.6113	-1.251	-1.402	-1.162	-0.5714	-0.9608	-1.276
logIC50	0.9965	1.082	1.484	1.563	0.9354	1.24	1.2	2.098	0.8085	0.7579
95% CI (profile likelihood)
IC50	8.015 to 11.04	11.06 to 13.20	22.20 to 40.05	24.95 to 50.09	7.917 to 9.273	14.92 to 20.04	14.02 to 17.86	84.13 to 219.5	4.670 to 8.038	4.546 to 6.801
HillSlope	-3.707 to -1.482	-4.049 to -2.131	-1.059 to -0.6376	-0.8042 to -0.4393	-1.384 to -1.128	-1.717 to -1.136	-1.435 to -0.9663	-0.7898 to -0.3812	-1.232 to -0.7531	-1.596 to -1.031
logIC50	0.9039 to 1.043	1.044 to 1.120	1.346 to 1.603	1.397 to 1.700	0.8986 to 0.9672	1.174 to 1.302	1.147 to 1.252	1.925 to 2.341	0.6693 to 0.9052	0.6576 to 0.8326
Goodness of Fit
Degrees of Freedom	13	10	13	13	13	13	13	13	16	16
R squared	0.9675	0.9807	0.9595	0.9484	0.9976	0.9759	0.9888	0.8894	0.9887	0.9956
Sum of Squares	534.6	313.2	607.4	588.1	42.96	435	203.7	763.6	218.6	91.58
Sy.x	6.413	5.597	6.835	6.726	1.818	5.784	3.959	7.664	3.697	2.392
Constraints
IC50	IC50 > 0	IC50 > 0	IC50 > 0	IC50 > 0	IC50 > 0	IC50 > 0	IC50 > 0	IC50 > 0	IC50 > 0	IC50 > 0
Number of points
# of X values	15	13	17	17	16	16	17	17	19	19
# Y values analyzed	15	12	15	15	15	15	15	15	18	18
Viability at proteasome activity IC50	38.5001	72.478	16.8708	26.4923	4.5844	13.2962	2.88879	42.5789	1.4691	0.409445
