## Supplementary material for "The response network of HSP70 defines vulnerabilities in cancer cells with the inhibited proteasome": Table S4

### Sheet: Clue-GO Pathway analysis
ID	Cancer Term	Ontology Source	Term PValue	Term PValue Corrected with Bonferroni step down	% Associated Genes	Nr. Genes	Associated Genes Found	ID	Multiple myeloma Term	Ontology Source	Term PValue	Term PValue Corrected with Bonferroni step down	% Associated Genes	Nr. Genes	Associated Genes Found	ID	Normal fibroblasts Term	Ontology Source	Term PValue	Term PValue Corrected with Bonferroni step down	% Associated Genes	Nr. Genes	Associated Genes Found
KEGG:03050	Proteasome	KEGG_13.05.2021	1.82e-12	1.32e-09	67.39	32	[POMP, PSMA1, PSMA2, PSMA3, PSMA5, PSMA7, PSMB2, PSMB3, PSMB5, PSMB6, PSMB7, PSMB8, PSMC1, PSMC2, PSMC3, PSMC4, PSMC5, PSMD1, PSMD11, PSMD12, PSMD13, PSMD14, PSMD2, PSMD3, PSMD4, PSMD6, PSMD7, PSMD8, PSME1, PSME3, PSME4, PSMF1]	KEGG:03050	Proteasome	KEGG_13.05.2021	5.08744e-05	0.0255389	26.09	12	[PSMA2, PSMA5, PSMA7, PSMB10, PSMB5, PSMC1, PSMC3, PSMC4, PSMD3, PSMD8, PSMD9, PSME1]	KEGG:03050	Proteasome	KEGG_13.05.2021	4.6973e-11	1.9024e-08	39.13	18	[PSMA1, PSMA2, PSMA6, PSMB5, PSMB7, PSMC1, PSMC2, PSMC3, PSMC4, PSMD1, PSMD12, PSMD2, PSMD3, PSMD6, PSMD8, PSMD9, PSME3, PSME4]
WP:2359	Parkin-Ubiquitin Proteasomal System pathway	WikiPathways_13.05.2021	3.14e-12	2.28e-09	57.14	40	[CASK, FBXW7, HSPA14, HSPA1B, HSPA1L, HSPA4, HSPA5, HSPA6, HSPA8, PSMC1, PSMC2, PSMC3, PSMC4, PSMC5, PSMD1, PSMD10, PSMD11, PSMD12, PSMD13, PSMD14, PSMD2, PSMD3, PSMD4, PSMD5, PSMD6, PSMD7, PSMD8, SIAH1, SNCAIP, TUBA1B, TUBA4A, TUBB2A, TUBB2B, TUBB4A, TUBB6, UBA1, UBE2G1, UBE2J1, UBE2J2, UBE2L3]	WP:2359	Parkin-Ubiquitin Proteasomal System pathway	WikiPathways_13.05.2021	1.84901e-05	0.00937446	22.86	16	[HSPA1B, HSPA1L, HSPA4, HSPA5, HSPA6, HSPA8, PSMC1, PSMC3, PSMC4, PSMD3, PSMD8, PSMD9, STUB1, TUBB, TUBB4A, UBE2L3]	WP:2359	Parkin-Ubiquitin Proteasomal System pathway	WikiPathways_13.05.2021	2.62421e-09	1.04968e-06	28.57	20	[HSPA14, HSPA1B, HSPA1L, HSPA8, PSMC1, PSMC2, PSMC3, PSMC4, PSMD1, PSMD10, PSMD12, PSMD2, PSMD3, PSMD6, PSMD8, PSMD9, SEPTIN5, STUB1, TUBA4A, UBA1]
KEGG:05014	Amyotrophic lateral sclerosis	KEGG_13.05.2021	1.68e-11	1.21e-08	34.34	125	[ACTR10, ACTR1A, ATF6, ATG2B, ATP5F1B, ATP5F1C, ATP5PB, ATP5PO, ATP6, ATXN2, BAD, BAX, BECN1, CASP9, CAT, CCS, CHMP2B, COX1, COX4I1, COX5B, COX7C, CYTB, DAXX, DCTN1, DCTN2, DCTN4, DCTN5, DNAH3, EIF2AK3, GABARAPL1, GABARAPL2, GPX8, HNRNPA1, HNRNPA2B1, HNRNPA3, HSPA5, ITPR3, KLC1, MAP2K3, MAP3K5, MAPK14, MATR3, MCU, NCBP1, ND2, ND4, ND5, ND6, NDUFA10, NDUFA12, NDUFA2, NDUFA4, NDUFA6, NDUFA9, NDUFAB…	KEGG:05014	Amyotrophic lateral sclerosis	KEGG_13.05.2021	3.59371e-09	1.86514e-06	15.93	58	[ACTG1, ALYREF, AMBRA1, ATF6, ATG2B, ATXN2, BECN1, CASP3, COX7A2L, CYCS, DCTN1, DERL1, DNAH3, EIF2S1, ERN1, GPX6, GPX8, HNRNPA1, HSPA5, MAP3K5, MAPK12, ND4, NDUFA5, NDUFB1, NDUFB11, NDUFS4, NDUFS8, NEFM, NUP133, NUP205, NUP37, NUP88, NUP98, NXF5, POM121C, PPP3CB, PSMA2, PSMA5, PSMA7, PSMB5, PSMC1, PSMC3, PSMC4, PSMD3, PSMD8, PSMD9, RAB39B, RAB5A, RANBP2, SQSTM1, SRSF3, TOMM40, TUBB, TUBB4A, ULK2,…	KEGG:05014	Amyotrophic lateral sclerosis	KEGG_13.05.2021	2.47716e-07	9.83432e-05	13.19	48	[ALYREF, ATP5PF, COX2, GPX7, GPX8, ITPR3, MCU, MTOR, ND3, NDUFA1, NDUFA10, NDUFA12, NDUFA2, NDUFB1, NDUFB10, NDUFB11, NDUFB9, NDUFC1, NDUFS3, NDUFS4, NDUFV3, NUP205, NUP58, PFN2, PSMA1, PSMA2, PSMA6, PSMB5, PSMB7, PSMC1, PSMC2, PSMC3, PSMC4, PSMD1, PSMD12, PSMD2, PSMD3, PSMD6, PSMD8, PSMD9, RB1CC1, SQSTM1, TBK1, TUBA4A, UBQLN1, UBQLN2, VAPB, VCP]
KEGG:05012	Parkinson disease	KEGG_13.05.2021	4.12e-11	2.98e-08	37.35	93	[ADCY5, ATF6, ATP5F1B, ATP5F1C, ATP5PB, ATP5PO, ATP6, BAX, CAMK2B, CAMK2D, CASP9, COX1, COX4I1, COX5B, COX7C, CYTB, DAXX, EIF2AK3, GNAI2, GNAS, HSPA5, HTRA2, ITPR3, KLC1, MAOA, MAP3K5, MCU, ND2, ND4, ND5, ND6, NDUFA10, NDUFA12, NDUFA2, NDUFA4, NDUFA6, NDUFA9, NDUFAB1, NDUFB2, NDUFB5, NDUFB7, NDUFB9, NDUFS3, NDUFV1, NDUFV2, PRKACG, PSMA1, PSMA3, PSMA5, PSMA7, PSMB2, PSMB3, PSMB5, PSMB6, PSMB7, PSM…	KEGG:05012	Parkinson disease	KEGG_13.05.2021	2.54603e-05	0.0128829	14.46	36	[ADCY5, ATF6, CASP3, COX7A2L, CYCS, EIF2S1, ERN1, GNAS, HSPA5, HTRA2, MAP3K5, ND4, NDUFA5, NDUFB1, NDUFB11, NDUFS4, NDUFS8, PARK7, PPIF, PSMA2, PSMA5, PSMA7, PSMB5, PSMC1, PSMC3, PSMC4, PSMD3, PSMD8, PSMD9, RPS27A, TUBB, TUBB4A, UBE2L3, UQCRC1, UQCRC2, UQCRH]	KEGG:05012	Parkinson disease	KEGG_13.05.2021	9.20653e-10	3.70103e-07	16.87	42	[ATP5PF, COX2, GNAI3, ITPR3, MAPK9, MCU, ND3, NDUFA1, NDUFA10, NDUFA12, NDUFA2, NDUFB1, NDUFB10, NDUFB11, NDUFB9, NDUFC1, NDUFS3, NDUFS4, NDUFV3, PRKACB, PSMA1, PSMA2, PSMA6, PSMB5, PSMB7, PSMC1, PSMC2, PSMC3, PSMC4, PSMD1, PSMD12, PSMD2, PSMD3, PSMD6, PSMD8, PSMD9, SEPTIN5, SLC25A4, TUBA4A, TXN, UBA1, UBC]
WP:183	Proteasome Degradation	WikiPathways_13.05.2021	3.74e-10	2.69e-07	54.69	35	[HLA-A, HLA-E, PSMA1, PSMA3, PSMA5, PSMA7, PSMB2, PSMB3, PSMB5, PSMB6, PSMB7, PSMB8, PSMC1, PSMC2, PSMC3, PSMC4, PSMC5, PSMD1, PSMD10, PSMD11, PSMD12, PSMD13, PSMD2, PSMD3, PSMD4, PSMD5, PSMD6, PSMD7, PSMD8, PSME1, PSME3, RPN1, RPN2, UBA1, UBE2D3]	WP:183	Proteasome Degradation	WikiPathways_13.05.2021	1.10827e-06	0.000570761	26.56	17	[HLA-E, PSMA2, PSMA5, PSMA7, PSMB10, PSMB5, PSMC1, PSMC3, PSMC4, PSMD3, PSMD8, PSMD9, PSME1, RPN1, RPN2, UBE2D3, UCHL3]	WP:183	Proteasome Degradation	WikiPathways_13.05.2021	8e-15	3.369e-12	39.06	25	[HLA-B, HLA-C, NEDD4, PSMA1, PSMA2, PSMA6, PSMB5, PSMB7, PSMC1, PSMC2, PSMC3, PSMC4, PSMD1, PSMD10, PSMD12, PSMD2, PSMD3, PSMD6, PSMD8, PSMD9, PSME3, RPN1, UBA1, UBC, UCHL3]
KEGG:04141	Protein processing in endoplasmic reticulum	KEGG_13.05.2021	2.14e-09	1.53e-06	39.18	67	[AMFR, ATF6, BAG2, BAX, BCAP31, DNAJA1, DNAJA2, DNAJB1, DNAJB11, DNAJC1, DNAJC3, DNAJC5, EDEM2, EDEM3, EIF2AK2, EIF2AK3, ERO1A, HERPUD1, HSP90AA1, HSP90AB1, HSPA1B, HSPA1L, HSPA4L, HSPA5, HSPA6, HSPA8, HSPBP1, HSPH1, MAN1B1, MAP3K5, MARCHF6, MOGS, NPLOC4, NSFL1C, PDIA6, PLAA, PRKCSH, RNF185, RPN1, RPN2, SAR1B, SEC13, SEC23B, SEC24D, SEC31A, SEC62, SEC63, SELENOS, SKP1, SSR1, SSR3, STT3B, SVIP, SY…	KEGG:04141	Protein processing in endoplasmic reticulum	KEGG_13.05.2021	1.46912e-12	7.68351e-10	23.98	41	[ATF6, ATXN3, BAK1, BCAP31, CALR, CAPN1, DERL1, DNAJB1, DNAJB2, DNAJC1, EIF2AK2, EIF2S1, ERN1, HERPUD1, HSP90AA1, HSP90B1, HSPA1B, HSPA1L, HSPA5, HSPA6, HSPA8, HSPH1, MAP2K7, MAP3K5, MARCHF6, MBTPS1, MBTPS2, NPLOC4, OS9, PDIA3, RNF185, RPN1, RPN2, SEC63, SEL1L, SELENOS, STUB1, SYVN1, UBE2D3, UBXN4, WFS1]	KEGG:04141	Protein processing in endoplasmic reticulum	KEGG_13.05.2021	1.08637e-10	4.38892e-08	20.47	35	[AMFR, ATXN3, CKAP4, DERL2, DNAJA1, EDEM3, EIF2AK4, HSP90AA1, HSP90AB1, HSPA1B, HSPA1L, HSPA8, HSPH1, LMAN1, MAPK9, NGLY1, NPLOC4, OS9, P4HB, PLAA, RAD23B, RPN1, SAR1A, SAR1B, SEC23A, SEC23B, SEL1L, STUB1, TXNDC5, UBQLN1, UBQLN2, UBXN4, UFD1, VCP, WFS1]
KEGG:05016	Huntington disease	KEGG_13.05.2021	8.25e-09	5.89e-06	33.33	102	[ACTR10, ACTR1A, AP2A2, AP2B1, ATG2B, ATP5F1B, ATP5F1C, ATP5PB, ATP5PO, ATP6, BAX, BBC3, BECN1, CASP9, CLTB, COX1, COX4I1, COX5B, COX7C, CREBBP, CYTB, DCTN1, DCTN2, DCTN4, DCTN5, DNAH3, EP300, GPX8, HIP1, HTT, KLC1, MAP3K5, ND2, ND4, ND5, ND6, NDUFA10, NDUFA12, NDUFA2, NDUFA4, NDUFA6, NDUFA9, NDUFAB1, NDUFB2, NDUFB5, NDUFB7, NDUFB9, NDUFS3, NDUFV1, NDUFV2, NRBF2, PIK3R4, PLCB3, PLCB4, POLR2A, POL…	KEGG:05016	Huntington disease	KEGG_13.05.2021	1.10671e-05	0.00562211	14.05	43	[AMBRA1, AP2S1, ATG2B, BECN1, CASP3, CLTB, CLTCL1, COX7A2L, CYCS, DCTN1, DNAH3, ERN1, GNAQ, GPX6, GPX8, MAP2K7, MAP3K5, ND4, NDUFA5, NDUFB1, NDUFB11, NDUFS4, NDUFS8, POLR2L, PPIF, PSMA2, PSMA5, PSMA7, PSMB5, PSMC1, PSMC3, PSMC4, PSMD3, PSMD8, PSMD9, TAF4, TGM2, TUBB, TUBB4A, ULK2, UQCRC1, UQCRC2, UQCRH]	KEGG:05016	Huntington disease	KEGG_13.05.2021	2.4755e-08	9.85247e-06	14.71	45	[AP2A2, ATP5PF, COX2, EP300, GPX7, GPX8, HDAC1, MAPK9, MTOR, ND3, NDUFA1, NDUFA10, NDUFA12, NDUFA2, NDUFB1, NDUFB10, NDUFB11, NDUFB9, NDUFC1, NDUFS3, NDUFS4, NDUFV3, POLR2C, POLR2G, POLR2H, PSMA1, PSMA2, PSMA6, PSMB5, PSMB7, PSMC1, PSMC2, PSMC3, PSMC4, PSMD1, PSMD12, PSMD2, PSMD3, PSMD6, PSMD8, PSMD9, RB1CC1, SLC25A4, TFAM, TUBA4A]
KEGG:05017	Spinocerebellar ataxia	KEGG_13.05.2021	2.94e-07	0.00021905	46.15	66	[AFG3L2, AMBRA1, ATG2B, ATP2A1, ATP2A2, ATXN2, ATXN3, BECN1, CIC, CYCS, ERN1, GNAQ, GTF2B, ITPR3, MAP3K5, MAPK9, MCU, MTOR, NRBF2, PIK3CA, PIK3R2, PIK3R3, PIK3R4, PLCB3, PLCB4, PPIF, PRKCA, PSMA1, PSMA2, PSMA3, PSMA5, PSMA6, PSMA7, PSMB2, PSMB3, PSMB5, PSMB6, PSMB7, PSMC1, PSMC2, PSMC3, PSMC4, PSMC5, PSMD1, PSMD11, PSMD12, PSMD13, PSMD14, PSMD2, PSMD3, PSMD4, PSMD6, PSMD7, PSMD8, PSMD9, PUM1, PUM…	KEGG:05017	Spinocerebellar ataxia	KEGG_13.05.2021	1.67427e-06	0.000860575	18.88	27	[AMBRA1, ATG2B, ATP2A1, ATP2A2, ATXN2, ATXN3, BECN1, CIC, CYCS, ERN1, GNAQ, MAP3K5, PPIF, PSMA2, PSMA5, PSMA7, PSMB5, PSMC1, PSMC3, PSMC4, PSMD3, PSMD8, PSMD9, PUM2, RBPJL, SPTBN2, ULK2]	KEGG:05017	Spinocerebellar ataxia	KEGG_13.05.2021	3.24244e-07	0.000128401	18.18	26	[AFG3L2, ATXN3, ITPR3, MAPK9, MCU, MTOR, PIK3CA, PIK3R2, PSMA1, PSMA2, PSMA6, PSMB5, PSMB7, PSMC1, PSMC2, PSMC3, PSMC4, PSMD1, PSMD12, PSMD2, PSMD3, PSMD6, PSMD8, PSMD9, RB1CC1, SLC25A4]
KEGG:05010	Alzheimer disease	KEGG_13.05.2021	3.62e-07	0.000255324	30.35	112	[ADAM10, APOE, APP, ARAF, ATF6, ATG2B, ATP5F1B, ATP5F1C, ATP5PB, ATP5PO, ATP6, BAD, BECN1, BRAF, CASP9, CHUK, COX1, COX4I1, COX5B, COX7C, CTNNB1, CYTB, DVL2, EIF2AK2, EIF2AK3, FADD, GAPDH, HSD17B10, IDE, IKBKB, IRS2, ITPR3, KLC1, LRP5, MAP2K1, MAP2K2, MAP3K5, MAPK1, MAPK3, MCU, MME, NAE1, NCSTN, ND2, ND4, ND5, ND6, NDUFA10, NDUFA12, NDUFA2, NDUFA4, NDUFA6, NDUFA9, NDUFAB1, NDUFB2, NDUFB5, NDUFB7,…	KEGG:05010	Alzheimer disease	KEGG_13.05.2021	2.28886e-06	0.00117418	13.82	51	[ADAM10, AMBRA1, APOE, APP, ATF6, ATG2B, ATP2A1, ATP2A2, BECN1, CAPN1, CASP3, COX7A2L, CTNNB1, CYCS, EIF2AK2, EIF2S1, ERN1, FADD, GNAQ, HSD17B10, LRP6, MAP2K7, MAP3K5, MAPK3, ND4, NDUFA5, NDUFB1, NDUFB11, NDUFS4, NDUFS8, NFKB1, PPIF, PPP3CB, PSEN1, PSMA2, PSMA5, PSMA7, PSMB5, PSMC1, PSMC3, PSMC4, PSMD3, PSMD8, PSMD9, RELA, TUBB, TUBB4A, ULK2, UQCRC1, UQCRC2, UQCRH]	KEGG:05010	Alzheimer disease	KEGG_13.05.2021	5.86625e-06	0.0023113	12.2	45	[ADAM10, APH1A, ATP5PF, COX2, IDE, ITPR3, MAPK9, MCU, MTOR, ND3, NDUFA1, NDUFA10, NDUFA12, NDUFA2, NDUFB1, NDUFB10, NDUFB11, NDUFB9, NDUFC1, NDUFS3, NDUFS4, NDUFV3, PIK3CA, PIK3R2, PSMA1, PSMA2, PSMA6, PSMB5, PSMB7, PSMC1, PSMC2, PSMC3, PSMC4, PSMD1, PSMD12, PSMD2, PSMD3, PSMD6, PSMD8, PSMD9, RB1CC1, RTN3, SLC25A4, TUBA4A, WNT5B]
KEGG:05020	Prion disease	KEGG_13.05.2021	2.01e-06	0.00141377	31.5	86	[ATP5F1B, ATP5F1C, ATP5PB, ATP5PO, ATP6, BAD, BAX, CASP9, COX1, COX4I1, COX5B, COX7C, CYTB, EIF2AK3, HSPA1B, HSPA1L, HSPA5, HSPA6, HSPA8, ITPR3, KLC1, MAPK1, MAPK14, MAPK3, MCU, ND2, ND4, ND5, ND6, NDUFA10, NDUFA12, NDUFA2, NDUFA4, NDUFA6, NDUFA9, NDUFAB1, NDUFB2, NDUFB5, NDUFB7, NDUFB9, NDUFS3, NDUFV1, NDUFV2, PIK3R3, PPP3CA, PPP3CC, PRKACG, PSMA1, PSMA3, PSMA5, PSMA7, PSMB2, PSMB3, PSMB5, PSMB6…	KEGG:05020	Prion disease	KEGG_13.05.2021	9.50406e-05	0.0471402	13.55	37	[CASP3, COX7A2L, CYBA, CYCS, EIF2S1, HSPA1B, HSPA1L, HSPA5, HSPA6, HSPA8, MAPK12, MAPK3, NCAM1, ND4, NDUFA5, NDUFB1, NDUFB11, NDUFS4, NDUFS8, PPIF, PPP3CB, PRNP, PSMA2, PSMA5, PSMA7, PSMB5, PSMC1, PSMC3, PSMC4, PSMD3, PSMD8, PSMD9, TUBB, TUBB4A, UQCRC1, UQCRC2, UQCRH]	KEGG:05020	Prion disease	KEGG_13.05.2021	1.50754e-10	6.07538e-08	16.85	46	[ATP5PF, CAV1, CAV2, COX2, FYN, HSPA1B, HSPA1L, HSPA8, ITPR3, MAPK9, MCU, ND3, NDUFA1, NDUFA10, NDUFA12, NDUFA2, NDUFB1, NDUFB10, NDUFB11, NDUFB9, NDUFC1, NDUFS3, NDUFS4, NDUFV3, PIK3CA, PIK3R2, PRKACB, PSMA1, PSMA2, PSMA6, PSMB5, PSMB7, PSMC1, PSMC2, PSMC3, PSMC4, PSMD1, PSMD12, PSMD2, PSMD3, PSMD6, PSMD8, PSMD9, SLC25A4, STIP1, TUBA4A]
GO:0005524	ATP binding	GO_MolecularFunction-EBI-UniProt-GOA-ACAP-ARAP_13.05.2021_00h00	4.64e-05	0.0321393	32.07	59	[ABCA2, ABCC6, ABCG1, ABL1, BLM, BMPR1A, BRSK2, CARS1, CDK11A, CDK6, DHX9, EIF2B2, EIF4G1, ERN2, GALK1, HACL1, HARS1, HNRNPU, HSP90AA1, HSP90AB1, HSPA1B, HSPA5, HSPA8, IDE, IGHMBP2, LONP1, MAP3K5, MAP3K6, MAP4K3, MAP4K5, MARK2, MLKL, MSH2, MSH6, MTPAP, MTREX, MYO18A, NEK6, NLRP1, NUAK2, PDK2, PDK3, PEX1, PFKL, PFKM, PI4K2A, PIP4K2B, PRPS1, PTPA, SEC14L2, SIK2, SRPK2, STK24, STK4, TARS1, TGFBR1, T…	GO:0005524	ATP binding	GO_MolecularFunction-EBI-UniProt-GOA-ACAP-ARAP_13.05.2021_00h00	1.21103e-11	6.3216e-09	11.47	178	[AACS, AAK1, ABCA2, ABCB10, ABCB8, ABCE1, ACACB, ACSL6, ACTG1, ADCY5, AGK, AK6, ARHGEF7, ASNS, ATAD3A, ATAD3B, ATP13A1, ATP1A2, ATP2A1, ATP2A2, ATP2B3, ATR, AURKA, AURKB, BMP2K, BMPR2, BUB1, BUB1B, CARS1, CCT6B, CDC42BPA, CDK12, CDK16, CDK7, CHEK1, CHKA, CSNK1G2, DARS2, DDX24, DDX27, DDX28, DDX31, DDX41, DDX42, DDX52, DDX56, DGKA, DICER1, DNAH3, DYNC1LI1, EHD4, EIF2AK2, EPHB2, ERCC3, ERN1, ETNK1,…	GO:0005524	ATP binding	GO_MolecularFunction-EBI-UniProt-GOA-ACAP-ARAP_13.05.2021_00h00	1.36845e-05	0.00535063	14.67	27	[ABCD1, CARS1, CDK6, DAPK3, DHX9, HNRNPU, HSP90AA1, HSP90AB1, HSPA1B, HSPA8, IDE, MAP4K4, MARK2, MSH2, MTPAP, MYO18A, NEK6, PEX6, PRKACB, RHOBTB3, SRPK2, SRR, STK17B, TAP2, TOP1, TWF1, WNK1]
WP:411	mRNA Processing	WikiPathways_13.05.2021	6.48e-10	4.66e-07	42.86	59	[CD2BP2, CLASRP, CLK1, CPSF1, CPSF3, CSTF1, DDX20, DHX15, DHX16, DHX38, DHX8, DHX9, HNRNPA1, HNRNPA2B1, HNRNPAB, HNRNPC, HNRNPD, HNRNPH1, HNRNPH2, HNRNPK, HNRNPL, HNRNPM, HNRNPR, HNRNPU, LSM7, NCBP1, NONO, PABPN1, PAPOLA, PCBP2, POLR2A, POLR2B, PRPF18, PRPF4, PRPF40A, PRPF8, RBM5, RBMX, RNGTT, RNPS1, SF3A1, SF3A2, SF3B1, SF3B3, SLU7, SMC1A, SNRNP40, SNRNP70, SNRPD1, SNRPD2, SREK1, SRPK2, SRRM1, S…									WP:411	mRNA Processing	WikiPathways_13.05.2021	0.00012278	0.0471476	15.04	20	[CELF1, CPSF1, CSTF2, DHX9, DNAJC8, HNRNPU, PHF5A, PRPF3, PRPF40A, RBM17, RNMT, SF3B3, SF3B4, SNRNP40, SNRNP70, SRPK2, SRRM1, SRSF4, SRSF6, TXNL4A]
WP:3888	VEGFA-VEGFR2 Signaling Pathway	WikiPathways_13.05.2021	6.72e-10	4.82e-07	31.66	139	[ABCF2, ABL1, ACOT9, ACP1, ADAM10, ADAM9, ANXA1, ARF4, ARPC5L, ATF6, ATP6V1E1, BCAR1, BIN1, BSG, CACNA2D1, CAMKK2, CBL, CCN1, CCND1, CDC42, CFL1, CLIC1, COPG1, CREBBP, CRIP2, CSRP2, CTNNA1, CTNNB1, CTNND1, DHX36, DNAJA1, DNAJB4, DPM1, EIF2AK3, EIF3D, EIF3H, EIF4G1, ELOC, EPRS1, EPS15, ETS1, EWSR1, EZR, F3, FADD, FAF1, FBXW11, FHL2, FHOD1, FLNB, FUT1, FXR2, GAPDH, GIGYF2, GPC1, GRB10, GRB2, GRSF1,…									WP:3888	VEGFA-VEGFR2 Signaling Pathway	WikiPathways_13.05.2021	2.08208e-09	8.34915e-07	13.67	60	[ABCF2, ADAM10, ADAM9, AKT1S1, ANXA1, ARMCX1, ATP6V0D1, BCAR1, CAMKK2, CAV1, CCND1, CSRP2, DNAJA1, DNAJB4, DPM1, EEA1, EIF3F, EIF3H, ELOC, EZR, FBXW11, FHOD1, FLNB, FYN, HDAC1, HSP90AA1, IGFBP7, INPP4B, ITGB3, JAG1, JUN, KATNAL2, LMAN1, MAPK9, MTOR, P4HB, PGD, PIK3CA, PIK3R2, PLOD3, PPP1CA, PRKAA1, PRKG1, PTPN11, RAP1A, RICTOR, RPL13A, RPL26, RPL7, SDF2L1, SMARCA2, SPIRE1, STIP1, TFAM, TMOD3, TNX…
GO:0017111	nucleoside-triphosphatase activity	GO_MolecularFunction-EBI-UniProt-GOA-ACAP-ARAP_13.05.2021_00h00	2.58e-08	1.84e-05	30.18	137	[ABCA3, ABR, AHSA1, AKAP13, ARAP1, ARFGEF1, ARFGEF2, ARHGAP18, ARHGAP42, ARHGAP8, ARHGDIB, ARHGEF10, ARHGEF10L, ARHGEF16, ARHGEF2, ARHGEF7, ATL1, ATP2B1, BAG2, BAG3, CCDC88A, CCZ1, CD40, CDC42, CENPE, CHD1L, CHD3, CLU, DENND10, DENND1A, DENND1C, DENND4A, DENND4B, DENND4C, DHX9, DNAJA1, DNAJA2, DNAJB1, DNAJB4, DNAJB6, DNM1L, DOCK1, DOCK2, DOCK7, DYNC1H1, DYNLL1, ECT2, EIF2B1, EIF2B2, EIF2B3, EIF2B…									GO:0017111	nucleoside-triphosphatase activity	GO_MolecularFunction-EBI-UniProt-GOA-ACAP-ARAP_13.05.2021_00h00	1.28477e-05	0.0050363	11.23	51	[ABCD1, ARL1, ATL1, ATP1B3, BAG3, CAV2, CDC42EP2, CLPX, CLU, DDX3X, DENND3, DHX9, DNAJA1, DNAJB4, DRG1, EIF2B1, ETFA, EVI5, EVI5L, GFM1, GFM2, GNAI3, HSP90AA1, HSPH1, JUN, LAMTOR4, LIMS1, LSG1, MYO18A, PICALM, PIN1, PRKG1, RAB14, RAB21, RAB3A, RAB3GAP2, RALB, RHOBTB3, RHOG, RNMT, S100A10, SBF2, SCRIB, STMN1, TOR1AIP1, TOR1B, TOR3A, VCP, VPS4B, WNK1, ZC3H15]
KEGG:04144	Endocytosis	KEGG_13.05.2021	7.91e-08	5.61e-05	33.73	85	[ACAP1, ACAP2, AP2A2, AP2B1, ARAP1, ARF4, ARF5, ARFGAP1, ARFGAP2, ARFGEF1, ARFGEF2, ARPC1B, ARPC5L, BIN1, CAPZA1, CAPZA2, CBL, CBLB, CBLC, CDC42, CHMP2A, CHMP2B, CHMP4A, CHMP4B, CHMP4C, CHMP5, CHMP6, CLTB, DAB2, DNM2, EHD1, EHD2, EPS15, EPS15L1, GBF1, HLA-A, HLA-E, HSPA1B, HSPA1L, HSPA6, HSPA8, IGF1R, IQSEC2, IST1, LDLR, LDLRAP1, MVB12A, PARD6B, PDCD6IP, PIP5K1B, PLD1, PML, PRKCZ, RAB11A, RAB5A, …									KEGG:04144	Endocytosis	KEGG_13.05.2021	2.1365e-05	0.00833233	13.1	33	[ACTR2, AP2A2, ARFGAP1, ARFGAP2, ASAP1, CAPZA1, CAV1, CAV2, CHMP1B, EEA1, EHD4, EPN3, GRK4, HLA-B, HLA-C, HSPA1B, HSPA1L, HSPA8, IST1, LDLR, NEDD4, PIP5K1B, PML, RABEP1, SNX2, SPG21, STAM2, VPS29, VPS37A, VPS37B, VPS4B, ZFYVE16, ZFYVE9]
KEGG:03040	Spliceosome	KEGG_13.05.2021	4.09e-07	0.000288391	37.09	56	[ACIN1, CDC5L, DDX39B, DDX42, DDX46, DDX5, DHX15, DHX16, DHX38, DHX8, HNRNPA1, HNRNPA3, HNRNPC, HNRNPK, HNRNPM, HNRNPU, HSPA1B, HSPA1L, HSPA6, HSPA8, ISY1, LSM3, LSM5, LSM7, MAGOHB, NCBP1, PCBP1, PPIE, PPIL1, PRPF18, PRPF31, PRPF38A, PRPF4, PRPF40A, PRPF40B, PRPF8, RBMX, RP9, SF3A1, SF3A2, SF3B1, SF3B3, SLU7, SMNDC1, SNRNP40, SNRNP70, SNRPD1, SNRPD2, SRSF5, SRSF7, THOC1, THOC2, TRA2A, U2AF1, U2SU…									KEGG:03040	Spliceosome	KEGG_13.05.2021	9.66447e-07	0.000381747	17.22	26	[ALYREF, BCAS2, CDC5L, DDX23, HNRNPU, HSPA1B, HSPA1L, HSPA8, PHF5A, PQBP1, PRPF3, PRPF40A, RBM17, RBM22, RBMXL1, SF3B3, SF3B4, SF3B6, SNRNP27, SNRNP40, SNRNP70, SNW1, SRSF4, SRSF6, TXNL4A, XAB2]
GO:0140603	ATP hydrolysis activity	GO_MolecularFunction-EBI-UniProt-GOA-ACAP-ARAP_13.05.2021_00h00	1.03e-05	0.00717854	44.26	27	[ABCA3, AHSA1, ATP2B1, BAG2, BAG3, CHD1L, CHD3, CLU, DHX9, DNAJA1, DNAJA2, DNAJB1, DNAJB4, DNAJB6, HSP90AA1, HSPH1, MYO18A, MYO19, MYO1E, NLRP1, PFN1, RUVBL1, TOR1A, TOR1AIP2, TOR1B, VCP, VPS4B]									GO:0140603	ATP hydrolysis activity	GO_MolecularFunction-EBI-UniProt-GOA-ACAP-ARAP_13.05.2021_00h00	9.29267e-09	3.70777e-06	29.51	18	[ABCD1, ATP1B3, BAG3, CLPX, CLU, DDX3X, DHX9, DNAJA1, DNAJB4, HSP90AA1, HSPH1, MYO18A, RHOBTB3, TOR1AIP1, TOR1B, TOR3A, VCP, VPS4B]
KEGG:05022	Pathways of neurodegeneration	KEGG_13.05.2021	5.17e-08	3.68e-05	29.68	141	[ACTR10, ACTR1A, APP, ARAF, ATF6, ATG2B, ATP5F1B, ATP5F1C, ATP5PB, ATP5PO, ATP6, ATXN2, BAD, BAX, BECN1, BRAF, CAMK2B, CAMK2D, CASP9, CAT, CCS, CHMP2B, COX1, COX4I1, COX5B, COX7C, CTNNB1, CYTB, DAXX, DCTN1, DCTN2, DCTN4, DCTN5, DNAH3, DVL2, EIF2AK3, FADD, GABARAPL1, GABARAPL2, GPX8, HIP1, HSD17B10, HSPA5, HTRA2, HTT, ITPR3, KLC1, LRP5, MAP2K1, MAP2K2, MAP2K3, MAP3K5, MAPK1, MAPK14, MAPK3, MCU, ND…	KEGG:05022	Pathways of neurodegeneration	KEGG_13.05.2021	4.45608e-09	2.30825e-06	14.53	69	[AMBRA1, APP, ATF6, ATG2B, ATP2A1, ATP2A2, ATXN2, ATXN3, BAK1, BECN1, CAPN1, CASP3, COX7A2L, CTNNB1, CYCS, DCTN1, DERL1, DNAH3, EIF2S1, ERN1, FADD, GNAQ, GPX6, GPX8, HSD17B10, HSPA5, HTRA2, LRP6, MAP2K7, MAP3K5, MAPK12, MAPK3, ND4, NDUFA5, NDUFB1, NDUFB11, NDUFS4, NDUFS8, NEFM, NFKB1, PARK7, PPIF, PPP3CB, PRNP, PSEN1, PSMA2, PSMA5, PSMA7, PSMB5, PSMC1, PSMC3, PSMC4, PSMD3, PSMD8, PSMD9, RAB39B, R…
KEGG:04110	Cell cycle	KEGG_13.05.2021	1.74e-06	0.00122625	37.9	48	[ABL1, ANAPC7, ATM, ATR, BUB1, BUB1B, BUB3, CCNA2, CCNB1, CCND1, CCNH, CDC20, CDC23, CDC27, CDK1, CDK6, CDK7, CDKN2A, CHEK1, CREBBP, E2F1, E2F5, EP300, MCM2, MCM3, MCM4, MCM5, MCM6, MCM7, ORC1, ORC2, ORC4, ORC5, ORC6, PRKDC, RAD21, RBL1, SKP1, SMAD3, SMC1A, SMC3, STAG2, WEE1, YWHAB, YWHAE, YWHAG, YWHAH, YWHAQ]	KEGG:04110	Cell cycle	KEGG_13.05.2021	8.31207e-08	4.29734e-05	21.77	27	[ATR, BUB1, BUB1B, CCNA2, CCNB1, CCNB2, CCND2, CDC23, CDC27, CDK7, CDKN2A, CHEK1, E2F5, ESPL1, MAD2L1, MCM4, MCM6, ORC1, RAD21, RBL2, SFN, TTK, WEE1, YWHAB, YWHAE, YWHAQ, YWHAZ]
WP:179	Cell cycle	WikiPathways_13.05.2021	8.3e-06	0.00581107	36.89	46	[ABL1, ANAPC7, ATM, ATR, BUB1, BUB3, CCNA2, CCNB1, CCND1, CCND2, CCNH, CDC20, CDC23, CDC27, CDK1, CDK6, CDK7, CDKN2A, CHEK1, E2F1, E2F5, EP300, MCM2, MCM3, MCM4, MCM5, MCM6, MCM7, ORC1, ORC2, ORC4, ORC5, ORC6, PRKDC, RAD21, RBL1, SKP1, SMAD3, SMC1A, SMC3, STAG2, WEE1, YWHAB, YWHAE, YWHAG, YWHAH, YWHAQ]	WP:179	Cell cycle	WikiPathways_13.05.2021	8.35465e-07	0.0004311	20.49	25	[ATR, BUB1, CCNA2, CCNB1, CCNB2, CCND2, CDC23, CDC27, CDK7, CDKN2A, CHEK1, E2F5, ESPL1, MCM4, MCM6, ORC1, RAD21, RBL2, SFN, TTK, WEE1, YWHAB, YWHAE, YWHAQ, YWHAZ]
WP:4022	Pyrimidine metabolism	WikiPathways_13.05.2021	5.7e-05	0.039297	37.93	35	[CAD, CMPK1, DCTPP1, DHODH, DUT, NME1-NME2, NME3, NME4, NME6, NT5C, POLA2, POLD1, POLD4, POLE, POLE2, POLR1A, POLR1B, POLR2A, POLR2B, POLR2G, POLR2H, POLR2J, POLR3C, POLR3D, POLR3F, POLR3G, RRM1, RRM2, RRM2B, TK1, TYMS, UMPS, UPRT]	WP:4022	Pyrimidine metabolism	WikiPathways_13.05.2021	8.68373e-05	0.0431581	19.54	17	[DCTPP1, DUT, NME4, NME6, NME7, POLA2, POLD2, POLR1A, POLR1C, POLR2L, POLR3B, PRIM2, RRM1, RRM2, TK1, TK2, UPP1]
WP:4352	Ciliary landscape	WikiPathways_13.05.2021	1.6e-12	1.17e-09	40	88	[AAR2, ACSL3, AIMP1, ARHGDIA, ARL8B, CBS, CD2BP2, CEP170, CEP290, CNOT6L, COPS2, COPS4, CREBBP, CTNNB1, CTSA, DCAF11, DCAF7, DDX5, DGKE, DYNC1H1, DYNLL1, DYNLL2, DYNLRB1, DYNLT3, ERF, EXOC1, EXOC2, EXOC6, EXOC6B, EXOC7, EXOC8, EXOSC2, EXOSC4, EXOSC7, GDI1, GLA, HSPB11, HTRA2, IFT122, IFT140, IFT22, IFT43, IFT74, IQCB1, IQGAP1, IQGAP3, LCN2, LRPPRC, LZTFL1, MAEA, MCM2, MCM3, MCM4, MCM5, MCM6, MCM7…
WP:107	Translation Factors	WikiPathways_13.05.2021	9.83e-08	6.97e-05	51.85	28	[CLUH, EEF1A2, EEF1D, EEF2, EIF1, EIF2AK2, EIF2AK3, EIF2B1, EIF2B2, EIF2B3, EIF2B5, EIF2S2, EIF3B, EIF3C, EIF3D, EIF3H, EIF3J, EIF4A1, EIF4EBP1, EIF4G1, EIF4G3, EIF4H, EIF5, EIF5A, EIF6, ETF1, PABPC1, PAIP1, RPS3]
KEGG:03013	RNA transport	KEGG_13.05.2021	1.41e-06	0.000992189	34.41	64	[AAAS, ACIN1, CYFIP2, DDX20, DDX39B, EEF1A2, EIF1, EIF2B1, EIF2B2, EIF2B3, EIF2B5, EIF2S2, EIF3B, EIF3C, EIF3D, EIF3H, EIF3J, EIF4A1, EIF4EBP1, EIF4G1, EIF4G3, EIF5, ELAC1, FMR1, FXR2, GEMIN6, GEMIN7, KPNB1, MAGOHB, NCBP1, NMD3, NUP155, NUP188, NUP37, NUP42, NXF5, NXT2, PABPC1, PABPC4, PAIP1, POP5, POP7, PRMT5, RAN, RANBP2, RNPS1, RPP14, RPP25, RPP38, SAP18, SEC13, SRRM1, STRAP, SUMO3, SUMO4, TAC…
KEGG:00190	Oxidative phosphorylation	KEGG_13.05.2021	1.36e-06	0.00100317	45.86	61	[ATP5F1B, ATP5F1C, ATP5PB, ATP5PF, ATP5PO, ATP6, ATP6V0D1, ATP6V1A, ATP6V1B1, ATP6V1C1, ATP6V1D, ATP6V1E1, ATP6V1G1, ATP6V1H, COX1, COX11, COX15, COX17, COX2, COX4I1, COX5B, COX7A2L, COX7C, CYTB, LHPP, ND2, ND3, ND4, ND5, ND6, NDUFA1, NDUFA10, NDUFA12, NDUFA2, NDUFA4, NDUFA5, NDUFA6, NDUFA9, NDUFAB1, NDUFB1, NDUFB10, NDUFB11, NDUFB2, NDUFB5, NDUFB7, NDUFB9, NDUFC1, NDUFS3, NDUFS4, NDUFS8, NDUFV1,…
KEGG:04140	Autophagy	KEGG_13.05.2021	1.98e-06	0.00145519	45.26	62	[AKT1S1, AMBRA1, ATG2B, ATG3, ATG4A, ATG4B, ATG5, ATG7, BAD, BECN1, CAMKK2, CTSB, CTSD, DAPK3, DEPTOR, EIF2AK3, EIF2AK4, EIF2S1, ERN1, GABARAPL1, GABARAPL2, HMGB1, IGF1R, IRS2, LAMP1, LAMP2, MAP2K1, MAP2K2, MAPK1, MAPK3, MAPK9, MLST8, MTOR, NRAS, NRBF2, PIK3CA, PIK3R2, PIK3R3, PIK3R4, PPP2CA, PPP2CB, PRAP1, PRKAA1, PRKACB, PRKACG, RAB39B, RB1CC1, RPS6KB2, RPTOR, RRAGB, RRAGC, RRAS, RRAS2, SH3GLB1…
WP:437	EGF/EGFR signaling pathway	WikiPathways_13.05.2021	9.43e-06	0.00659122	34.15	56	[ABI1, ABL1, AP2B1, ARHGEF1, ATXN2, AURKA, BCAR1, BRAF, CBL, CBLB, CBLC, CDC42, CFL1, E2F1, EIF4EBP1, EPS15, EPS15L1, ERRFI1, GRB10, GRB2, INPP5D, IQGAP1, JUN, MAP2K1, MAP2K2, MAP3K2, MAPK1, MAPK14, MAPK7, MEF2A, NCK2, NEDD8, PAK1, PIAS3, PIK3C2B, PLD1, PRKCA, PRKCZ, PTK6, PTPN11, PTPN12, PXDN, RAB5A, RALA, RALBP1, RASA1, RICTOR, RIN1, ROCK1, SH3KBP1, SRC, STAM, STAT3, STXBP1, SYNJ1, USP8]
GO:0003743	translation initiation factor activity	GO_MolecularFunction-EBI-UniProt-GOA-ACAP-ARAP_13.05.2021_00h00	4.06888e-05	0.0204665	25	13	[DENR, EIF1AD, EIF2S1, EIF2S3, EIF3A, EIF3B, EIF3C, EIF3H, EIF3K, EIF4E3, EIF4H, EIF5, MTIF3]
WP:422	MAPK Cascade	WikiPathways_13.05.2021	3.66e-05	0.0254283	51.52	17	[ARAF, BRAF, GRB2, JUN, LAMTOR3, MAP2, MAP2K1, MAP2K2, MAP2K3, MAP3K2, MAPK1, MAPK14, MAPK3, NRAS, PLCB3, RASA3, RRAS]
WP:111	Electron Transport Chain (OXPHOS system in mitochondria)	WikiPathways_13.05.2021	6.53e-05	0.0448645	35.85	38	[ATP5F1B, ATP5F1C, ATP5PB, ATP5PO, ATP6, COX1, COX11, COX15, COX17, COX4I1, COX5B, COX7C, CYTB, ND2, ND4, ND5, ND6, NDUFA10, NDUFA12, NDUFA2, NDUFA4, NDUFA6, NDUFA9, NDUFAB1, NDUFB2, NDUFB5, NDUFB7, NDUFB9, NDUFS3, NDUFV1, NDUFV2, SCO1, SDHA, SDHC, SLC25A14, SLC25A5, UQCR10, UQCRH]
KEGG:04142	Lysosome	KEGG_13.05.2021	6.78e-05	0.0465366	34.38	44	[ABCA2, AP1G2, AP1M1, AP3B2, AP3S1, AP4B1, AP4M1, ASAH1, ATP6V1H, CD63, CD68, CLN5, CLTB, CTSA, CTSB, CTSC, CTSD, CTSF, CTSZ, FUCA1, GAA, GALC, GBA, GLA, GNPTG, GUSB, HEXB, LAMP1, LAMP2, LAPTM4A, M6PR, MAN2B1, MANBA, NAGLU, NEU1, NPC2, PLA2G15, PPT2, PSAP, SCARB2, SGSH, SLC11A2, SORT1, TCIRG1]
WP:623	Oxidative phosphorylation	WikiPathways_13.05.2021	6.74e-05	0.0475423	50	31	[ATP5F1B, ATP5PB, ATP5PF, ATP5PO, ATP6, DMAC2L, ND2, ND3, ND4, ND5, ND6, NDUFA10, NDUFA2, NDUFA4, NDUFA5, NDUFA6, NDUFA9, NDUFAB1, NDUFB1, NDUFB10, NDUFB2, NDUFB5, NDUFB7, NDUFB9, NDUFC1, NDUFS3, NDUFS4, NDUFS8, NDUFV1, NDUFV2, NDUFV3]
								GO:0030554	adenyl nucleotide binding	GO_MolecularFunction-EBI-UniProt-GOA-ACAP-ARAP_13.05.2021_00h00	7.11432e-11	3.69945e-08	11.16	182	[AACS, AAK1, ABCA2, ABCB10, ABCB8, ABCE1, ACACB, ACAT1, ACSL6, ACTG1, ADCY5, AGK, AK6, ARHGEF7, ASNS, ATAD3A, ATAD3B, ATP13A1, ATP1A2, ATP2A1, ATP2A2, ATP2B3, ATR, AURKA, AURKB, BAG3, BMP2K, BMPR2, BUB1, BUB1B, CARS1, CCT6B, CDC42BPA, CDK12, CDK16, CDK7, CHEK1, CHKA, CSNK1G2, CYB5R3, DARS2, DDX24, DDX27, DDX28, DDX31, DDX41, DDX42, DDX52, DDX56, DGKA, DICER1, DNAH3, DYNC1LI1, EHD4, EIF2AK2, EPHB2…	GO:0030554	adenyl nucleotide binding	GO_MolecularFunction-EBI-UniProt-GOA-ACAP-ARAP_13.05.2021_00h00	7.71438e-05	0.0297775	13.06	29	[ABCD1, BAG3, CARS1, CDK6, DAPK3, DHX9, HNRNPU, HSP90AA1, HSP90AB1, HSPA1B, HSPA8, HSPH1, IDE, MAP4K4, MARK2, MSH2, MTPAP, MYO18A, NEK6, PEX6, PRKACB, RHOBTB3, SRPK2, SRR, STK17B, TAP2, TOP1, TWF1, WNK1]
								KEGG:05169	Epstein-Barr virus infection	KEGG_13.05.2021	3.27969e-05	0.0165296	15.35	31	[BAK1, CALR, CASP3, CCNA2, CCND2, CIR1, CYCS, EIF2AK2, FADD, HLA-E, ICAM1, JAK3, MAP2K7, MAPK12, NFKB1, NFKBIB, OAS3, PDIA3, PSMC1, PSMC3, PSMC4, PSMD3, PSMD8, RBPJL, RELA, SNW1, STAT3, TLR2, TRADD, TYK2, VIM]	KEGG:05169	Epstein-Barr virus infection	KEGG_13.05.2021	3.15341e-05	0.0122352	13.86	28	[B2M, CCND1, CDK6, CDKN1A, HDAC1, HLA-B, HLA-C, IKBKG, IRF3, JUN, MAPK9, NEDD4, PIK3CA, PIK3R2, PSMC1, PSMC2, PSMC3, PSMC4, PSMD1, PSMD12, PSMD2, PSMD3, PSMD6, PSMD8, SNW1, STAT2, TAP2, TBK1]
								WP:1984	Integrated breast cancer pathway	WikiPathways_13.05.2021	8.16048e-06	0.00417001	17.42	27	[ANXA1, APOBEC3G, ATF1, ATR, AURKA, BAK1, BMPR2, CASP3, CDK7, CHEK1, CTNNB1, DHTKD1, FADD, FAU, HMGCR, IMPA1, NFKB1, PIAS1, PPP4R3A, PPP4R3B, RAD50, RAD51, TRADD, USP16, WEE1, XRCC3, ZMIZ1]
								WP:534	Glycolysis and Gluconeogenesis	WikiPathways_13.05.2021	7.38249e-06	0.00377984	28.89	13	[ALDOC, ENO1, ENO2, GOT2, GPI, HK2, LDHA, LDHB, MDH2, MPC2, PFKM, PFKP, PGAM2]
								GO:0042162	telomeric DNA binding	GO_MolecularFunction-EBI-UniProt-GOA-ACAP-ARAP_13.05.2021_00h00	9.64057e-06	0.00491669	28.26	13	[ACD, APEX1, HMBOX1, HNRNPA1, HNRNPD, NCL, POLR1A, RAD50, SMG1, SMG5, SMG6, TERF2IP, TNKS]
								KEGG:05162	Measles	KEGG_13.05.2021	9.81697e-06	0.00499684	17.99	25	[BAK1, CASP3, CBLB, CCND2, CD28, CYCS, EIF2AK2, EIF2S1, EIF3H, FADD, HSPA1B, HSPA1L, HSPA6, HSPA8, IFIH1, JAK3, MX1, NFKB1, NFKBIB, OAS3, RELA, STAT3, TLR2, TRADD, TYK2]
								WP:2507	Nanomaterial induced apoptosis	WikiPathways_13.05.2021	3.13542e-05	0.0158339	40	8	[AIFM1, BAK1, CASP3, CYCS, DIABLO, ENDOG, FADD, HTRA2]
								WP:1772	Apoptosis Modulation and Signaling	WikiPathways_13.05.2021	6.20059e-05	0.031003	19.35	18	[AIFM1, BAG3, BAK1, BIRC3, CASP3, CDKN2A, CYCS, DFFA, DIABLO, ENDOG, FADD, HTRA2, MAP3K5, MAPK3, NFKB1, PTRH2, TOLLIP, TRADD]
																WP:1982	Sterol regulatory element-binding proteins (SREBP) signaling	WikiPathways_13.05.2021	2.21899e-05	0.00863188	20.55	15	[AMFR, FDFT1, GPAM, HMGCS1, LDLR, LPIN1, MDH1, MED15, MTOR, PIK3CA, PRKAA1, SAR1A, SAR1B, SEC23A, SEC23B]
																KEGG:05415	Diabetic cardiomyopathy	KEGG_13.05.2021	3.39778e-05	0.0131494	13.79	28	[ACE, ATP5PF, COL1A1, COL1A2, COL3A1, COX2, CPT2, GSR, MAPK9, MTOR, ND3, NDUFA1, NDUFA10, NDUFA12, NDUFA2, NDUFB1, NDUFB10, NDUFB11, NDUFB9, NDUFC1, NDUFS3, NDUFS4, NDUFV3, PARP1, PIK3CA, PIK3R2, PPP1CA, SLC25A4]
																WP:366	TGF-beta Signaling Pathway	WikiPathways_13.05.2021	0.00012278	0.0471476	15.04	20	[BCAR1, CAV1, CCND1, CDKN1A, COL1A2, EP300, HDAC1, ITGB3, JUN, MAPK9, PIK3R2, PML, SNW1, SUMO1, TGFBR3, TNC, UCHL5, YAP1, ZFYVE16, ZFYVE9]
																WP:4217	Ebola Virus Pathway on Host	WikiPathways_13.05.2021	1.11484e-05	0.00438131	16.67	22	[ACTN4, CAV1, CAV2, EP300, FLNB, GAS6, GSN, HLA-B, HLA-C, IRF3, ITGA1, ITGB3, KPNA1, MERTK, NEDD4, PIK3CA, PIK3R2, RASA2, TBK1, TOP1, VPS11, VPS33A]

### Sheet: Pathways in siRNA screen
Gene group name	Genes targeted in siRNA screen	Clue GO pathways in cancers	Drugs available for tests/repositioning
Cell Cycle progression	CCND2, CCNH	KEGG:04110, WP:179	Cyclin-Dependent Kinase (CDK) Inhibitors
Cell motility/Lysosome	CTSA, CTSD	KEGG:04142, WP:4352, KEGG:04140	CTSA and CTSD inhibitors, possible additivity/synergism with taxol
Autophagy/Lysosome	CTSB, CTSZ	KEGG:04142, KEGG:04140	bafilomycins, CTSB inhibitors, 3-metyladenine
HSP70 machinery	HSPA1A/B, DNAJB1	WP:2359, KEGG:04141, KEGG:05010, GO:0005524, KEGG:04144, KEGG:03040, GO:0140603	HSP70 machinery inhibitors (VER-155002, JG-98, MAL3-101)
HSP90/UPR/micro-autophagy	HSPA8, HSP90AA1	WP:2359, KEGG:04141, KEGG:05010, GO:0005524, KEGG:04144, KEGG:03040, GO:0140603, KEGG:05020, WP:3888	HSP90 inhibitors (17-AAG, 17-DMAG, Luminespib), combiantion with HSP70 and/or autophagy inhibitors
Proteasome bounce-back	NFE2L1, NFE2L2	KEGG:03050, WP:2359, KEGG:05014, KEGG:05012, WP:183, KEGG:05016, KEGG:05017, KEGG:05010, KEGG:05020, KEGG:05022, WP:4352	NFE2L2 inhibitors (brusatol, dexamethasone), NFE2L1 inhibitors (Nelfinavir)
Endocytosis	CHMP5, RAB11A	KEGG:04144, WP:3888, GO:0017111	Chloroquine/Hydroxycholoroquine
Signal transducers	MAPK1, SRC	KEGG:05022, KEGG:05014, KEGG:05010, KEGG:05020, WP:3888, KEGG:05022, KEGG:04140, WP:437, WP:422, KEGG:04144	SRC inhibitors (e.g. Bosutinib), MAPK1 inhibitors (PD98059), MAPK14 inhibitors (e.g. Dilmapimod), MAPK3 inhibitors
Mitochondrial metabolism	NDUFA2, NDUFB7	KEGG:05014, KEGG:05012, KEGG:05016, KEGG:05010, KEGG:05020, KEGG:05022, KEGG:00190, WP:111, WP:623	Metformin/Phenforrmin, Gamitrinib
mRNA transcription	POLR2B, POLR3G	WP:4022, WP:411	Therapeutic RNA polymerase 2 inhibitors (flavopiridol, roscovitine), RNA polymerase 3 inhibitors (ML-60218), RpoB inhibitors (Rifamycin)
mRNA splicing	SF3B1, SLU7	WP:411, KEGG:03040	SF3B1 inhibitors (spliceostatin A), experimental SF3A1 and/or SLU7 inhibition
Translation	EIF4H, RPS3	WP:107, GO:0003743	eIF4 inhibitors (4EGI-1), experimental RPS protein inhibition (e.g. indirect by Brefeldin A or Tunicamycin)
Positive control	PSMA2	KEGG:03050, KEGG:05017	(proteasome inhibitor already used)
