## Supplementary material for "The response network of HSP70 defines vulnerabilities in cancer cells with the inhibited proteasome": Table S5

### Sheet: Ex.1 DLD-1
			Body Weight [g]							animal welfare
	treatment	mouse nb.	D0	D3	D6	D9	D12	D15	D18
	CTRL	1	22.2	22.3	22.7	21.5	20.9	21.2	22.6
		2	22.3	23.6	23	23.1	22.2	21.5	22
		3	22.9	23.2	23.4	23.6	21.8	22.1	23
		11	23.5	25.1	25	24.9	24.5	24.7	25.3
		23	25.1	25.3	24.2	25.2	24.8	24.8	26.2
		24	24.1	24.6	23.9	25.2	25.1	24.2	26.1
		mean	23.35	24.0167	23.7	23.9167	23.2167	23.0833	24.2
			Body Weight [g]							animal welfare
	treatment	mouse nb.	D0	D3	D6	D9	D12	D15	D18
	CFZ	20	26.2	25.7	25.6	25.4	25.9	27.2	26.5
		30	25.5	24.1	23.9	23.3	23.5	22.3	22.1
		31	24.6	25.1	25.8	25.9	24.9	25.5	24.1
		33	25.9	24.7	24.5	24.6	26	26.3	24.5
		48	25.3	27	25.5	25.7	25.4	26.6	26.5
		49	24.9	26.3	27	26.9	26.4	-		euthanasia due to tumor size and ulceration
		mean	25.4	25.4833	25.3833	25.3	25.35	25.58	24.74
			Body Weight [g]							animal welfare
	treatment	mouse nb.	D0	D3	D6	D9	D12	D15	D18
	VER	18	24.2	25.6	25.8	25.2	-	27.5	27
		21	23.8	24.7	25.6	24.4	24.8	25.2	26.4
		22	25.2	25	25.6	26.7	26.5	25.9	26.2
		25	26.2	25.8	26	24	24.9	24.7	23.9
		34	23.5	25.4	24.9	25.4	25.4	24.2	24.8
		37	21.8	24.2	24.7	23.7	24.8	24.4	23.9
		mean	24.1167	25.1167	25.4333	24.9	25.28	25.3167	25.3667
			Body Weight [g]							animal welfare
	treatment	mouse nb.	D0	D3	D6	D9	D12	D15	D18
	JG98	4	32.1	33.8	31.9	32.5	32.5	31.3	31
		6	32.7	33.8	33.2	33.5	33.5	33.5	34	diarrhea
		7	30	31.5	30.3	31	30.5	30.5	29.1
		9	32.8	34.1	33.4	34	33.9	-		euthanasia due to tumor size and ulceration
		27	26.7	26.5	26.7	27	25.3	26	25.9
		47	26.4	27.3	26.1	26.7	27.5	28	27.8
		mean	30.1167	31.1667	30.2667	30.7833	30.5333	29.86	29.56
			Body Weight [g]							animal welfare
	treatment	mouse nb.	D0	D3	D6	D9	D12	D15	D18
	CFZ + VER	12	24	24.6	24.4	25.2	24.3	25.2	24.8
		16	29.5	30.9	30.7	30.8	31.7	33	33
		41	23.1	23	23.9	22.6	24.5	21.9	21.9
		42	23	22.8	23.5	22.1	21	21.8	21.3
		44	25.7	26	26.2	25.8	24.2	24.8	25
		45	24.1	24.5	24	25.5	23.3	24.4	23.6
		mean	24.9	25.3	25.45	25.3333	24.8333	25.1833	24.9333
			Body Weight [g]							animal welfare
	treatment	mouse nb.	D0	D3	D6	D9	D12	D15	D18
	CFZ + JG98	14	31	29.6	28.4	27.6	26.8	26.2	26.6	diarrhea, enlarged outline of the abdomen
		15	30.2	29	27.3	27.5	27.1	25.2	24.4	diarrhea, enlarged outline of the abdomen
		17	33.3	31	30.2	30.3	29.1	29.7	29	diarrhea, enlarged outline of the abdomen
		50	30.1	29.3	28.8	29.7	28.6	28.8	27.8	diarrhea, enlarged outline of the abdomen
		51	32.1	30.6	27.9	29.5	27.8	26.8	29.5	diarrhea, enlarged outline of the abdomen
		55	26.8	25.7	24.2	26	24.3	24.7	25.1	diarrhea, enlarged outline of the abdomen
		mean	30.5833	29.2	27.8	28.4333	27.2833	26.9	27.0667

### Sheet: Ex.2 PANC-1
			Body Weight [g]						animal welfare
	treatment	mouse nb.	D4	D8	D12	D16	D19	D22
	CTRL	3	34.7	35	35	34.7	35.5	35.3
		5	32	31.8	32	31.7	32.5	32.4	tumor ulcers
		6	34	34.6	34	34.3	35.7	36.2
		7	29.6	29	29	29.3	29.2	29.9
		11	28.2	32.7	28.5	29.4	28.9	29.2
		13	33.4	32.7	32.7	32.5	33	33.8
		14	37.5	35.4	36.3	35.6	36.3	36.5
		mean	32.7714	33.0286	32.5	32.5	33.0143	33.3286
			Body Weight [g]						animal welfare
	treatment	mouse nb.	D4	D8	D12	D16	D19	D22
	CFZ + VER	0	34.4	33.5	32.8	32.8	30.3	32.1
		2	33.5	32.2	31.5	34	31.9	33.3
		8	29.1	29.4	29.2	29.6	29.6	29.4
		9	29.6	30	29.3	29.6	29.5	29.5
		10	31	30	29.9	30.1	30	30.1
		12	33.7	32.2	32	32.8	32	33.6
		15	34.4	33.8	32.9	33	34.1	35.5
		mean	32.2429	31.5857	31.0857	31.7	31.0571	31.9286

### Sheet: Ex.3 H-23
		Body Weight [g]						animal welfare
	ctrl	D4	D8	D12	D16	D19	D22
	9	31.8	32.4	31.9	32.5	32.9	32.8
	10	33.1	33.7	34.2	34.4	35.5	36.1
	11	31.7	30.1	31.7	31.8	32.2	33.1
	14	31.4	30.8	31.6	32	32.5	33.5
	4	-	29.1	30.1	30.3	31.4	31
	mean	32	31.22	31.9	32.2	32.9	33.3
		Body Weight [g]						animal welfare
	CFZ+VER	D4	D8	D12	D16	D19	D22
	2	30.1	30.1	29	31.2	32	32.1	swollen front left paw
	3	31.2	29.8	30.9	29	30	30.6
	12	35.5	34.1	33.5	34	33.7	33.5
	13	29.7	30	29	28.6	31.2	33.1
	6		33.6	33.3	32.4	32.8	34.2
	mean	31.625	31.52	31.14	31.04	31.94	32.7
