## Supplementary material for "The response network of HSP70 defines vulnerabilities in cancer cells with the inhibited proteasome": Table S8

### Sheet: Antibodies
target protein	company	host species	concentration WB	concentration IF
HSPA1A/B	Enzo	rb	1:3000	_		rb	rabbit
HSP90AA1	Cell Signaling	rb	1:1000	_		ms	mouse
DNAJB1	Cell Signaling	rb	1:1000	_		gt	goat
LAMP2	SantCruz	ms	1:2000	_
ATG5	Cell Signaling	rb	1:1000	_
CHMP5	SantaCruz	ms	1:1000	_
RAB11A	SantaCruz	ms	1:1000	_
LC3	Cell Signaling	rb	1:1000	_
CTSD	Novus Biologicals	ms	1:1000	_
BAG3	SantaCruz	ms	1:3000	_
GAPDH	SantaCruz	ms	1:6000	_
HSF1	Novus Biologicals	rb	1:1000	_
phos-HSF1	Novus Biologicals	rb	1:1000	_
IRE1	Novus Biologicals	rb	1:1000	_
phos-IRE1	Novus Biologicals	rb	1:1000	_
PSMA2	Cell Signaling	rb	1:500	_
total proteasome	Enzo	rb	1:1000
E-cadherin	Cell Signaling	rb	_	1:100
Laminin 5	SantaCruz	ms	_	1:100
anti-mouse	Bio-rad	gt	1:5000	_
anti-rabbit	Bio-rad	gt	1:5000	_
anti-mouse Alexa 488	LifeTechnologies	gt	_	1:500
anti-rabbit Alexa 555	LifeTechnologies	gt	_	1:500

### Sheet: qPCRprimers 
HSPA1A/B	FOR	ACATCAGCCAGAACAAGCGA
HSPA1A/B	REV	AGTCGATGCCCTCAAACAGG
BAG3	FOR	GCACCACTACGTGGAACGA
BAG3	REV	GGTACACAGGGTGGCCTTC
HSP90AA1	FOR	CCCAGAGTGCTGAATACCCG
HSP90AA1	REV	TTAACAGGTGCCCTGCTTCT
DNAJB1	FOR	TCTTCGGTGGCAGAAATCCC
DNAJB1	REV	AGTTCACGTTGGTGAAGCCA
GAPDH	FOR	CATGCCATCACTGCCACCC
GAPDH	REV	ACCTGGTGCTCAGTGTAGC
ACTIN B	FOR	CGCCGCCAGCTCACCATG
ACTIN B	REV	CACGATGGAGGGGAAGACGG
PSMA2	FOR	GTGCTTTGGCTCTTCGGGTA
PSMA2	REV	GCTTTAATTCCCACGGACGG
PSMC1	FOR	TGGAGCTTCCTCTCACCCAT
PSMC1	REV	TGGCTGAGGTTTGGTTTGCT
Mycoplasma	FOR_1	ACACCATGGGAGCTGGTAAT
Mycoplasma	REV_1	CTTCATCGACTTTCAGACCCAAGGCAT
Mycoplasma	FOR_2	GTTCTTTGAAAACTGAAT
Mycoplasma	REV_2	GCATCCACCAAAAACTCT

### Sheet: siRNA
TARGET GENE	SEQUENCE
CTRL	CTATAACGGCGCTCGATAT
PSMA2	UGAAGAUCUGGAACUUGAA
ATG5_1	GCUUCGAGAUGUGUGGUUUTT
ATG5_2	AACCTTTGGCCTAAGAAGAAA
CHMP5_1	AAGGACACCAAGACCACGGTT
CHMP5_2	CTGGATGAAGATGATTTAGAA
RAB11A_1	GAGUGAUCUACGUCAUCUC
RAB11A_2	AAGAGTAATCTCCTGTCTCGA
CTSD_1	AGGCCCCGUCUCAAACUACUU
CTSD_2	CCCAGCTGACATGGAAATACA
HSP90AA1_1	CTCGGAGGATCTCCCTCTAAA
HSP90AA1_2	CTGTGATACCTTAGGCACTAA
DNAJB1_1	CAGGACGATACCCGTCGTATT
DNAJB1_2	CTGGTTGGCGTCCACAAGCAA
HSPA1A	TTCAAAGTAAATAAACTTTAA
HSPA1B	AAGGGTGTTTCGTTCCCTTTA
HSPA1A/B	CGACGGAGACAAGCCCAAG
HSPA1A 3'UTR	AAUUUCCUGUGUUUGCAAUGUU
HSPA1B 3'UTR	AAGUUGUAACCUGAUGGUAAUU
BAG3	AACAGGUGCAGUUUCUCGAUGGGUC
HSPA8	CUGAGUUUAAGCGCAAGCAUA
HSF1	CAGTGACCACTTGGATGCTAT
HSF2	AAGAUGAGUAUGCACCUGUCA
CCND2	GACGTTCAGTACAAACATTTA
CCNH	AGGAAGCATATCAAACGTTTA
CTSA	CCGGAGTACAAGAACAACAAA
CTSB	CAGGATCACTGTGGAATCGAA
CTSZ	CACCATTCTTATGTCACTTTA
NFE2L1	AAGGAGATTCCCAATATTCAA
NFE2L2	AAGGATTATTATGACTGTTAA
NDUFA2	CTGGACTTAGTATAATGTGAA
NDUFB7	CCCTATGGACCAGTCAAATAA
POLR2D	CTCCAAGATAACAAAGAAGAA
POLR3G	CAGGAGAAGGTGAAGAATATA
MAPK1	AAGTTCGAGTAGCTATCAAGA
SRC	AAGCAGTGCCTGCCTATGAAA
SF3B1	CAGGTTATTATGACCAGGAAA
SLU7	CTGGCTTTAATAAATATTTCA
EIF4H	CAGCTATATGACAGAAAGTAA
RPS3	CGGCAAGATGGCAGTGCAAAT
